# Tbx1 haploinsufficiency causes brain metabolic and behavioral anomalies in adult mice which are corrected by vitamin B12 treatment

**DOI:** 10.1101/2024.02.01.578212

**Authors:** Marianna Caterino, Debora Paris, Giulia Torromino, Michele Costanzo, Gemma Flore, Annabella Tramice, Elisabetta Golini, Silvia Mandillo, Diletta Cavezza, Claudia Angelini, Margherita Ruoppolo, Andrea Motta, Elvira De Leonibus, Antonio Baldini, Elizabeth Illingworth, Gabriella Lania

## Abstract

**Introduction:** The brain-related phenotypes observed in 22q11.2 deletion syndrome (22q11.2DS) are highly variable and their origin is poorly understood. Changes in brain metabolism may cause or contribute to the phenotypes, given that many of the deleted genes (approx. 10%) are implicated in metabolic processes, but this is currently unknown. It is clearly important to address this knowledge gap, but in humans, the primary material required for studying brain metabolism is inaccessible. For this reason, we sought to address the issue using two mouse models of 22q11.2DS.

**Methods:** We used three independent approaches to investigate brain metabolism in young adult mice, namely, mass spectrometry, nuclear magnetic resonance spectroscopy and transcriptomics. We selected to study primarily *Tbx1* single gene mutants because it is the primary candidate disease gene. We then confirmed key findings in the multi-gene deletion mutant *Df1/+*.

**Results:** We found that *Tbx1* mutants have alterations of specific brain metabolites, including methylmalonic acid, which is highly brain-toxic, as well as a more general metabolomic imbalance. We provide transcriptomic evidence of an interaction genotype-vB12 treatment, and behavioural evidence of a response to vB12 treatment, which rescued some of the behavioural anomaly observed in *Tbx1* mutants. We conclude that *Tbx1* haploinsufficiency causes extensive brain metabolic anomalies, which are partially responsive to vB12 treatment. We suggest that alterations of glutamine-glutamate metabolism and fatty acid metabolism are key components of the metabolic phenotype in these mutants.
