## Supplementary Table 1 for "Tbx1 haploinsufficiency causes brain metabolic and behavioral anomalies in adult mice which are corrected by vitamin B12 treatment"

### Sheet: Foglio1
Supplementary Table S1_A: Metabolites concentations (µM) in TBX1 +/- and WT brain tissues
Metabolites	TBX1 +/-														WT
	Sample_1	Sample_2	Sample_3	Sample_4	Sample_5	Sample_6	Sample_7	Sample_8	Sample_9	Sample_10	Sample_11	Sample_12	Sample_13	Sample_14	Control_1	Control_2	Control_3	Control_4	Control_5	Control_6	Control_7	Control_8	Control_9	Control_10	Control_11	Control_12	Control_13	Control_14	Control_15	Control_16	Control_17
MMA	0.559	0.709	0.412	1.026	0.219	0.902	0.57	0.465	0.638	0.519	0.216	0.324	0.171	0.258	0.214	0.296	0.182	0.261	0.318	0.345	0.24	0.344	0.103	0.127	0.211	0.001	0.001	0.001	0.001	0.001	0.001
LA	2.4811	1.60512	1.04836	1.95122	1.05739	1.33836	0.977778	0.807715	0.787976	0.763741	0.873832	0.617318	1.06122	0.959752	0.876776	0.666788	0.509554	0.827536	1.66863	0.904419	1.40284	0.858065	1.44393	1.53736	0.759701	3.33241	1.06433	1.25304	2.06184	2.67333	1.42108
Ala	9399.34	9950.09	2614.2	15890.5	5281.23	15726.6	4074.33	2980.43	785.624	2614.2	700.518	1294.61	942.683	985.874	5114.97	4428.69	3661.22	4401.71	15890.5	5281.23	15726.6	4074.33	1020.48	737.019	942.299	30409	40099	27817.2	22240.9	31317.1	42333.9
Val	1306.91	1909.79	479.552	2775.47	943.267	2470.19	754.726	511.93	170.974	479.552	117.823	243.898	206.801	155.928	676.085	762.781	524.054	616.576	2775.47	943.267	2470.19	754.726	177.537	133.786	169.823	4891.29	5815.38	4493.77	3503.9	5102.82	6883.55
Xle	2413.41	3467.76	856.413	4589.92	1785.88	4425.91	1361.18	919.231	302.171	856.413	372.156	733.147	558.446	460.864	1362.98	1580.87	933.999	1290.03	4589.92	1785.88	4425.91	1361.18	517.12	371.503	434.654	9749.24	12963.8	8788.28	7490.79	9477.54	13525.2
Met	2012.23	2132.35	517.851	4398.57	1280.02	3067.24	832.45	547.478	88.8937	517.851	169.204	371.176	274.021	213.721	1566.06	1232.36	883.922	982.135	4398.57	1280.02	3067.24	832.45	184.149	185.47	185.202	4692.68	6393.96	4099.73	3244.54	4689.93	6930.34
Phe	970.282	1397.62	350.439	1881.94	744.736	1722.63	643.607	393.17	118.571	350.439	212.246	457.289	412.963	269.102	451.708	583.572	392.321	445.844	1881.94	744.736	1722.63	643.607	294.269	226.749	302.849	4145.91	5906.97	4043.78	3306.79	4271.81	6192.01
Tyr	1048.21	1485.24	309.019	1949.85	674.825	1975.34	738.1	335.17	94.4444	309.019	153.373	308.608	361.289	204.718	463.57	554.743	394.139	461.127	1949.85	674.825	1975.34	738.1	179.67	178.191	271.522	3498.48	5521	3683.97	2689.27	3657.46	5346.92
Asp	15328.9	12264.4	3803.71	29586.7	6556.48	21325	4879.73	5106.07	1315.28	3803.71	1026.07	1624.97	1275.72	1341.55	6275.29	6984.38	5404.24	7074.9	29586.7	6556.48	21325	4879.73	1364.32	1053.3	1260.82	72200.5	81570	58665.8	47441	68453.3	97572.7
Glu	29399.2	30284.7	9906.28	49881.8	15634.1	42157.7	12343.9	9602.14	3626.17	9906.28	2225.45	3448.89	2775.81	3021.08	15338.7	18572.3	12420.9	15381.6	49881.8	15634.1	42157.7	12343.9	2828.27	2545.33	2550.97	91338	111812	81596.6	66339.2	89378.7	131133
Gly	9246.04	10240.2	2562.17	16425.7	4423.16	14577	4385.19	2933.13	1069.63	2562.17	1089.9	1597.33	1162.51	1300.3	4641.27	5259.31	3120.87	4522.44	16425.7	4423.16	14577	4385.19	1332	976.812	1092.91	44416.1	53788.5	39956.5	32043.9	43021.3	59695.7
Orn	116.107	196.502	42.5162	674.91	80.7409	270.824	65.1863	42.9594	18.6733	42.5162	26.3425	49.6489	35.1432	28.6654	53.5281	74.1607	51.5323	60.2783	674.91	80.7409	270.824	65.1863	29.9392	18.7368	27.3944	904.329	1114.93	830.313	670.798	877.481	1274.59
Cit	154.028	259.42	56.0556	442.824	135.23	427.421	69.8783	56.9235	16.9874	56.0556	20.0733	33.1305	32.8146	24.2452	77.5922	81.2858	85.0835	66.5392	442.824	135.23	427.421	69.8783	27.264	21.9474	25.4707	1398.56	1659.81	1239.74	935.272	1339.13	1735.85
Arg	2029.77	3087.11	494.017	4448.06	1370.06	4165.23	933.332	670.192	156.293	494.017	193.778	356.763	240.107	247.878	836.969	1217.61	762.888	795.971	4448.06	1370.06	4165.23	933.332	281.375	192.594	220.308	9110.68	12027.7	8593.26	6129.82	8699.52	11595.1
C0	1367.62	1447.71	424.697	1777.09	672.262	1872.29	607.569	453.84	108.656	424.697	289.271	463.392	367.234	371.739	812.054	723.01	496.645	764.514	1777.09	672.262	1872.29	607.569	369.365	248.435	266.664	7513.3	10211.8	8118.47	6190.82	7908.23	10457.3
C2	787.472	924.767	324.462	1316.77	441.152	1135.38	499.679	364.676	159.547	324.462	190.437	293.393	252.362	230.738	552.366	707.883	359.022	564.633	1316.77	441.152	1135.38	499.679	284.242	226.639	241.118	4057.8	4635.94	4526.79	3740.48	4082.4	5715.39
C3	1.60193	2.75424	0.911785	3.29837	0.658841	2.59487	0.927333	0.593016	0.246667	0.911785	2.49414	6.05287	4.00188	4.27325	1.1063	0.86612	0.588125	1.24333	3.29837	0.658841	2.59487	0.927333	4.5043	2.81923	3.14747	36.605	64.7159	47.0194	42.9287	64.9898	89.0735
C4	1.06473	1.73559	0.454209	1.64634	0.82029	2.12628	0.78	0.450794	0.158889	0.454209	3.09084	5.78736	6.29812	2.87807	1.09926	0.629508	0.64375	0.866667	1.64634	0.82029	2.12628	0.78	4.64409	2.68504	2.26212	46.4159	51.6456	48.3189	34.1105	58.5873	73.6545
C5	1.02802	1.10904	0.494949	2.47967	0.924928	1.65385	0.632333	0.426032	0.142222	0.494949	0.982418	2.21437	2.26948	0.976754	0.71	0.631694	0.69625	0.765417	2.47967	0.924928	1.65385	0.632333	1.5871	0.887607	0.79899	21.6926	27.8486	23.9532	20.8537	29.8063	41.925
C6	0.262802	0.352542	0.126936	0.391057	0.150145	0.363462	0.181	0.091429	0.062222	0.126936	0.175458	0.404598	0.33615	0.195614	0.210741	0.199454	0.185208	0.213333	0.391057	0.150145	0.363462	0.181	0.317742	0.189744	0.191414	2.10384	2.28461	2.19411	2.38152	2.20665	3.19309
C8	0.331401	0.60339	0.153872	0.688618	0.186957	0.688462	0.163667	0.127937	0.063704	0.153872	0.103663	0.22069	0.194836	0.125877	0.221852	0.189617	0.155833	0.21	0.688618	0.186957	0.688462	0.163667	0.194624	0.122222	0.135859	1.36198	1.9783	2.08302	1.91648	1.84899	2.90381
C10	0.582126	0.911299	0.249158	1.11789	0.266957	1.18654	0.408667	0.325397	0.13037	0.249158	0.232234	0.403448	0.415493	0.335526	0.588148	0.653005	0.329167	0.401667	1.11789	0.266957	1.18654	0.408667	0.425806	0.261538	0.332323	6.29764	6.91095	11.1129	6.36047	7.51084	9.35144
C12	0.43285	0.513559	0.276768	0.617073	0.275072	0.633333	0.187667	0.150476	0.069259	0.276768	0.1	0.186782	0.103756	0.124561	0.291852	0.246448	0.198958	0.24375	0.617073	0.275072	0.633333	0.187667	0.126882	0.101709	0.112626	2.49407	3.7476	3.39008	2.18125	3.34033	4.08214
C14	0.4	0.375141	0.232997	0.642276	0.195652	0.617949	0.161	0.172063	0.073704	0.232997	0.0520147	0.0781609	0.057277	0.0649123	0.204074	0.251913	0.086667	0.218333	0.642276	0.195652	0.617949	0.161	0.0849462	0.032906	0.070202	1.88973	2.23952	1.79936	1.60684	1.64119	2.04066
C16	0.280676	0.439548	0.170707	0.705691	0.15971	0.529487	0.21	0.277778	0.066296	0.170707	0.131502	0.149425	0.138498	0.145175	0.234815	0.236612	0.2025	0.16625	0.705691	0.15971	0.529487	0.21	0.159677	0.0799145	0.127273	3.05783	2.84352	2.14592	1.92869	2.6832	3.67986
C18	0.239614	0.200565	0.116498	0.504065	0.135942	0.344231	0.106667	0.137778	0.038889	0.116498	0.0421245	0.0764368	0.0577465	0.070614	0.132963	0.150273	0.099375	0.14625	0.504065	0.135942	0.344231	0.106667	0.0903226	0.0346154	0.05	1.85707	2.02439	1.1843	1.0704	1.36322	2.1514
C5:1	0.191787	0.248023	0.128283	0.347967	0.068116	0.25641	0.098333	0.067619	0.033333	0.128283	0.0728938	0.114943	0.115493	0.104386	0.12037	0.160656	0.087292	0.091667	0.347967	0.068116	0.25641	0.098333	0.101075	0.082906	0.0848485	1.81879	2.25378	2.388	1.46409	1.67197	3.05166
C6:1	0.156522	0.187006	0.119529	0.250407	0.058841	0.217949	0.088667	0.076508	0.041481	0.119529	0.0637363	0.0942529	0.101878	0.1	0.081481	0.148634	0.095417	0.092917	0.250407	0.058841	0.217949	0.088667	0.0962366	0.0782051	0.0939394	1.28115	1.51098	2.42978	0.753725	0.978792	1.69932
C8:1	0.128986	0.077401	0.122896	0.221138	0.055072	0.147436	0.061333	0.055238	0.032963	0.122896	0.0575092	0.112644	0.0896714	0.0807018	0.135556	0.114208	0.089375	0.07125	0.221138	0.055072	0.147436	0.061333	0.109677	0.0850427	0.0843434	0.555746	0.764419	0.90675	0.755131	0.599821	1.00431
C10:1	0.160386	0.178531	0.089226	0.238211	0.095942	0.225641	0.125	0.126032	0.046667	0.089226	0.0802198	0.147126	0.157746	0.135088	0.105556	0.136066	0.079375	0.104583	0.238211	0.095942	0.225641	0.125	0.116129	0.0957265	0.129293	1.30593	1.77169	2.22331	1.24622	1.59811	2.04195
C10:2	0.427536	0.575706	0.236364	0.511382	0.262319	0.798077	0.209	0.134921	0.080741	0.236364	0.242857	0.586207	0.541784	0.474561	0.29037	0.326776	0.175833	0.287917	0.511382	0.262319	0.798077	0.209	0.290323	0.533333	0.568687	8.55353	8.38119	10.5478	5.49114	7.94323	11.443
C12:1	0.27971	0.338418	0.081818	0.273984	0.091594	0.447436	0.109	0.062857	0.031481	0.081818	0.0875458	0.091954	0.126761	0.10614	0.182593	0.138798	0.076875	0.154583	0.273984	0.091594	0.447436	0.109	0.112366	0.0649573	0.0939394	1.96625	1.99391	1.60041	1.00065	1.18422	1.98848
C14:1	0.128019	0.127119	0.126263	0.25122	0.084928	0.217308	0.063	0.098095	0.03	0.126263	0.0410256	0.0689655	0.0516432	0.0605263	0.09037	0.128415	0.074583	0.094583	0.25122	0.084928	0.217308	0.063	0.0790323	0.032906	0.0550505	0.811524	1.66904	1.00201	0.731906	1.06465	1.16168
C14:2	0.155556	0.244633	0.081481	0.33252	0.074493	0.33141	0.065	0.054921	0.025185	0.081481	0.110623	0.157471	0.141784	0.138158	0.098519	0.146995	0.123333	0.100417	0.33252	0.074493	0.33141	0.065	0.193548	0.0598291	0.117677	1.41255	2.44799	2.03139	1.76169	1.69214	2.63029
C16:1	0.303382	0.425424	0.13165	0.441463	0.141739	0.683333	0.152333	0.111746	0.052593	0.13165	0.0813187	0.0844828	0.103756	0.10307	0.115556	0.206557	0.1825	0.187917	0.441463	0.141739	0.683333	0.152333	0.121505	0.0760684	0.126768	0.94631	1.96482	1.71316	0.902515	0.813435	1.65848
C18:1	0.310145	0.262147	0.152189	0.476423	0.127246	0.485897	0.122	0.175238	0.047778	0.152189	0.0593407	0.0752874	0.0629108	0.0657895	0.156667	0.14918	0.10625	0.2025	0.476423	0.127246	0.485897	0.122	0.0795699	0.0435897	0.0585859	0.791038	0.923368	0.657928	0.707145	0.909122	2.05502
C18:2	0.170048	0.203955	0.064646	0.19187	0.049855	0.14359	0.085	0.041905	0.023704	0.064646	0.0538462	0.0712644	0.0610329	0.0631579	0.047407	0.101093	0.088542	0.049583	0.19187	0.049855	0.14359	0.085	0.060215	0.0440171	0.0631313	1.12964	1.30019	0.813998	0.754318	1.15182	1.53897
C4OH	0.794686	0.744068	0.309764	1.1561	0.564638	1.13141	0.480667	0.279683	0.082593	0.309764	0.734799	1.31322	1.21925	0.753947	0.469259	0.403279	0.335	0.590417	1.1561	0.564638	1.13141	0.480667	1.09194	0.671795	0.533838	16.8795	17.9712	18.2414	11.4167	15.9942	22.2082
C5OH	4.38406	5.6	1.767	8.15854	3.00116	7.57628	2.51	1.76603	0.466296	1.767	1.57473	2.71609	2.28263	1.99825	2.62333	2.68525	1.93792	2.95375	8.15854	3.00116	7.57628	2.51	2.07634	1.30342	1.75101	33.0219	39.1739	36.9065	28.5177	30.7392	50.2995
C6OH	0.578261	0.588701	0.195623	0.750407	0.275072	0.730769	0.252	0.134286	0.072963	0.195623	0.429304	0.993103	0.594366	0.529386	0.288519	0.391257	0.243958	0.27125	0.750407	0.275072	0.730769	0.252	0.839785	0.259829	0.575758	4.88345	7.42899	5.4715	5.06019	5.17002	7.08917
C12OH	0.228986	0.39322	0.116835	0.341463	0.189565	0.448718	0.15	0.119365	0.025185	0.116835	0.116117	0.167241	0.144131	0.134211	0.14	0.155738	0.137083	0.165	0.341463	0.189565	0.448718	0.15	0.184946	0.0820513	0.133333	1.84169	2.92043	1.48567	1.60196	1.83212	2.43597
C14OH	3.51546	4.42429	0.76835	6.02764	1.1971	5.67756	1.569	0.562222	0.351111	0.76835	0.0794872	0.106897	0.0816901	0.10307	1.1637	2.07596	0.503125	1.12458	6.02764	1.1971	5.67756	1.569	0.104301	0.0645299	0.0681818	2.26059	2.97616	1.89707	2.08514	1.9285	3.20366
C16OH	1.07826	1.55424	0.5	2.89594	0.723768	1.92628	0.776667	0.244444	0.081852	0.5	0.173626	0.228736	0.15493	0.207018	0.683333	0.725137	1.22542	0.740833	2.89594	0.723768	1.92628	0.776667	0.262366	0.0739316	0.126263	2.77261	3.26968	2.34035	2.10205	2.40328	4.7066
C16:1OH	0.131884	0.10565	0.069024	0.252846	0.069565	0.170513	0.07	0.05746	0.020741	0.069024	0.029304	0.054023	0.0422535	0.0438597	0.058148	0.072131	0.04375	0.065	0.252846	0.069565	0.170513	0.07	0.0483871	0.0226496	0.0368687	0.587713	0.623806	0.617757	0.420203	0.640152	0.968762
C18OH	0.121256	0.159322	0.047138	0.173984	0.055362	0.169231	0.039667	0.035238	0.017778	0.047138	0.032967	0.0367816	0.056338	0.0399123	0.054444	0.073224	0.060625	0.060833	0.173984	0.055362	0.169231	0.039667	0.0505376	0.0188034	0.0429293	0.600755	0.942344	0.878065	0.686464	1.09584	1.21637
C18:1OH	0.100966	0.191525	0.068013	0.195122	0.093913	0.216667	0.067	0.047937	0.02963	0.068013	0.040293	0.0505747	0.0553991	0.0421053	0.057778	0.056284	0.048125	0.060833	0.195122	0.093913	0.216667	0.067	0.055914	0.0269231	0.0540404	0.730806	0.983174	1.2536	0.759803	0.79232	1.11119
C3DC	1.73237	1.6096	0.446465	1.93659	0.612754	2.00577	0.789	0.568254	0.135556	0.446465	0.40696	0.871839	0.676056	0.457895	0.885556	0.842623	0.516667	0.9775	1.93659	0.612754	2.00577	0.789	0.666667	0.394017	0.471717	8.51113	8.47503	10.0365	7.07357	7.52083	10.3899
C4DC	0.816425	1.29322	0.308081	1.20732	0.43913	1.36539	0.669667	0.292698	0.119259	0.308081	0.635165	1.2477	0.885446	0.789035	0.585926	0.60765	0.359583	0.7275	1.20732	0.43913	1.36539	0.669667	1.11398	0.5	0.677273	13.5396	16.8291	17.8067	13.3063	14.5911	19.2388
C5DC	0.986957	1.59887	0.389226	1.76748	0.606377	1.68782	0.637333	0.450794	0.196667	0.389226	0.242857	0.50977	0.290141	0.325439	0.818889	0.687978	0.421042	0.662917	1.76748	0.606377	1.68782	0.637333	0.445161	0.274359	0.233838	9.01078	9.69206	13.9345	9.04595	9.80364	13.077
C6DC	0.31256	0.797175	0.119529	0.54878	0.131304	0.770513	0.186	0.154286	0.042593	0.119529	0.107326	0.164368	0.168545	0.153509	0.192222	0.260109	0.136875	0.15625	0.54878	0.131304	0.770513	0.186	0.17043	0.0790598	0.139394	4.62848	5.79132	4.93264	3.9204	5.70971	6.92896
C8DC	0.518357	0.528814	0.127609	0.584553	0.190145	0.886538	0.272333	0.10381	0.035926	0.127609	0.173993	0.182184	0.131455	0.314474	0.189259	0.311475	0.200417	0.385417	0.584553	0.190145	0.886538	0.272333	0.344624	0.0534188	0.257576	2.1752	3.26824	1.70099	2.70268	2.49997	3.25446
C10DC	0.45314	0.444633	0.19697	0.594309	0.226957	0.471795	0.371333	0.285397	0.303333	0.19697	0.0575092	0.0724138	0.0727699	0.0701754	0.289259	0.355191	0.277708	0.362083	0.594309	0.226957	0.471795	0.371333	0.0887097	0.0478633	0.0636364	0.723518	1.28658	0.878065	0.768258	0.848937	1.19211

### Sheet: Foglio2
Supplementary Table S1_B. Metabolites concentations (µM) in DF1 +/- and WT brain tissues
Metabolites	DF1 +/-						WT
	Sample_1	Sample_2	Sample_3	Sample_4	Sample_5	Sample_6	Control_1	Control_2	Control_3	Control_4	Control_5	Control_6
MMA	0.646	0.64	0.693	0.921	0.709	0.766	0.2	0.2	0.2	0.2	0.2	0.2
LA	0.2	1.67626	2.79123	0.2	2.03733	0.68137	3.33241	1.06433	1.25304	2.06184	2.67333	1.42108
Ala	46456.2	33832.5	24434.4	24774.4	28107.3	22342.7	30409	40099	27817.2	22240.9	31317.1	42333.9
Val	7260.76	4343.52	3950.1	4056.41	4630.16	3401.15	4891.29	5815.38	4493.77	3503.9	5102.82	6883.55
Xle	13911.9	8766.49	7348.03	8667.57	9453.21	5942.4	9749.24	12963.8	8788.28	7490.79	9477.54	13525.2
Met	7855.19	4340.51	4266.28	3856.86	4159.86	3037.99	4692.68	6393.96	4099.73	3244.54	4689.93	6930.34
Phe	6606.42	3682.15	3125.09	4360.51	4086.42	2366.87	4145.91	5906.97	4043.78	3306.79	4271.81	6192.01
Tyr	5499.75	3435.61	3187.82	3539.07	3190.27	2546.63	3498.48	5521	3683.97	2689.27	3657.46	5346.92
Asp	82440.8	58421.4	52676.7	46520.4	60380.3	52299.9	72200.5	81570	58665.8	47441	68453.3	97572.7
Glu	97565.9	73304	71207.6	67210.4	76849.9	71920.3	91338	111812	81596.6	66339.2	89378.7	131133
Gly	61097.1	42257.9	36680.1	33920.4	39129.6	31183	44416.1	53788.5	39956.5	32043.9	43021.3	59695.7
Orn	1479.47	848.731	725.152	724.501	851.25	753.702	904.329	1114.93	830.313	670.798	877.481	1274.59
Cit	2004.49	1240.25	1218.1	1142.33	1178.52	946.341	1398.56	1659.81	1239.74	935.272	1339.13	1735.85
Arg	15880	8642.37	7155.44	7869.26	8542.63	7289.82	9110.68	12027.7	8593.26	6129.82	8699.52	11595.1
C0	12252	7842.11	6486.63	7255.51	7244.78	5395.66	7513.3	10211.8	8118.47	6190.82	7908.23	10457.3
C2	4326.79	3573.41	3911.41	3802.77	3890.16	3854.02	4057.8	4635.94	4526.79	3740.48	4082.4	5715.39
C3	76.5384	47.6107	43.5683	52.4471	63.1497	33.6942	36.605	64.7159	47.0194	42.9287	64.9898	89.0735
C4	51.9393	43.4788	43.2206	40.5066	46.0455	34.6104	46.4159	51.6456	48.3189	34.1105	58.5873	73.6545
C5	39.3939	28.458	27.1764	24.3147	30.899	19.9341	21.6926	27.8486	23.9532	20.8537	29.8063	41.925
C6	2.28416	2.08035	1.60844	1.23925	1.74756	1.3536	2.10384	2.28461	2.19411	2.38152	2.20665	3.19309
C8	2.22619	1.85118	1.38016	1.6744	1.87391	1.55158	1.36198	1.9783	2.08302	1.91648	1.84899	2.90381
C10	8.64966	8.32689	5.74444	6.26948	7.66309	5.63233	6.29764	6.91095	11.1129	6.36047	7.51084	9.35144
C12	4.4855	2.91606	2.30673	2.38415	2.65179	1.90302	2.49407	3.7476	3.39008	2.18125	3.34033	4.08214
C14	3.33928	2.42342	1.25333	1.41951	1.49791	1.33518	1.88973	2.23952	1.79936	1.60684	1.64119	2.04066
C16	3.76	3.17542	2.54994	2.5461	2.42649	2.81002	3.05783	2.84352	2.14592	1.92869	2.6832	3.67986
C18	1.78227	1.78394	1.40105	1.26178	1.63339	1.25691	1.85707	2.02439	1.1843	1.0704	1.36322	2.1514
C5:1	2.43158	1.89372	1.84717	1.44767	1.6684	0.962253	1.81879	2.25378	2.388	1.46409	1.67197	3.05166
C6:1	1.63651	1.43127	1.12651	0.851985	1.04123	1.3582	1.28115	1.51098	2.42978	0.753725	0.978792	1.69932
C8:1	0.687401	0.572234	0.602794	0.682996	0.796146	0.584718	0.555746	0.764419	0.90675	0.755131	0.599821	1.00431
C10:1	2.07214	2.27384	1.26079	1.59272	2.33668	1.6897	1.30593	1.77169	2.22331	1.24622	1.59811	2.04195
C10:2	10.5048	8.07302	7.37229	6.8018	8.92353	9.10073	8.55353	8.38119	10.5478	5.49114	7.94323	11.443
C12:1	3.1902	1.9047	1.49654	1.65046	1.92871	1.22776	1.96625	1.99391	1.60041	1.00065	1.18422	1.98848
C14:1	1.00377	0.791796	0.596825	0.844944	0.747433	0.6768	0.811524	1.66904	1.00201	0.731906	1.06465	1.16168
C14:2	2.13177	0.908438	0.935524	1.98139	1.62274	0.546351	1.41255	2.44799	2.03139	1.76169	1.69214	2.63029
C16:1	2.35373	1.21308	0.737079	0.729468	1.40049	1.01597	0.94631	1.96482	1.71316	0.902515	0.813435	1.65848
C18:1	1.19591	0.712204	0.531175	0.625258	0.596729	0.567837	0.791038	0.923368	0.657928	0.707145	0.909122	2.05502
C18:2	1.10481	0.769839	0.626667	0.985768	0.823547	0.936163	1.12964	1.30019	0.813998	0.754318	1.15182	1.53897
C4OH	17.4815	16.6071	12.8303	13.7557	13.0474	12.5016	16.8795	17.9712	18.2414	11.4167	15.9942	22.2082
C5OH	47.7586	37.8264	33.4013	32.336	36.1873	25.8243	33.0219	39.1739	36.9065	28.5177	30.7392	50.2995
C6OH	5.22922	5.16245	3.28254	6.48354	5.00217	2.62126	4.88345	7.42899	5.4715	5.06019	5.17002	7.08917
C12OH	2.4233	1.62613	1.03251	1.79128	1.30458	0.882449	1.84169	2.92043	1.48567	1.60196	1.83212	2.43597
C14OH	4.10619	2.58809	1.86508	2.36866	2.4067	1.54544	2.26059	2.97616	1.89707	2.08514	1.9285	3.20366
C16OH	3.79644	2.59495	1.39806	2.34049	2.60764	1.26152	2.77261	3.26968	2.34035	2.10205	2.40328	4.7066
C16:1OH	1.03359	0.916672	0.69381	0.470352	0.709377	0.567837	0.587713	0.623806	0.617757	0.420203	0.640152	0.968762
C18OH	0.904388	0.520088	0.359587	0.605543	0.917927	0.446596	0.600755	0.942344	0.878065	0.686464	1.09584	1.21637
C18:1OH	0.929233	0.635358	0.456571	0.67173	0.558672	0.610808	0.730806	0.983174	1.2536	0.759803	0.79232	1.11119
C3DC	9.829	8.26514	6.1667	7.13414	9.64813	6.00526	8.51113	8.47503	10.0365	7.07357	7.52083	10.3899
C4DC	17.5047	14.6887	14.1985	14.7767	17.9917	12.0673	13.5396	16.8291	17.8067	13.3063	14.5911	19.2388
C5DC	12.36	10.2316	9.18663	10.145	11.5297	7.99269	9.01078	9.69206	13.9345	9.04595	9.80364	13.077
C6DC	3.68546	2.26286	2.2381	2.84324	2.90449	2.98344	4.62848	5.79132	4.93264	3.9204	5.70971	6.92896
C8DC	2.3736	1.14858	1.19962	4.94715	2.53153	0.753535	2.1752	3.26824	1.70099	2.70268	2.49997	3.25446
C10DC	1.08328	0.742394	0.496857	0.508375	0.882915	0.690612	0.723518	1.28658	0.878065	0.768258	0.848937	1.19211
